# FHOD formin and SRF promote striated muscle development through separate pathways in *C. elegans*

**DOI:** 10.1101/2020.09.21.306985

**Authors:** Curtis V. Yingling, David Pruyne

**Author notes:** **Abbreviations:** body wall muscle (BWM), dilated cardiomyopathy (DCM), hypertrophic cardiomyopathy (HCM), filamentous actin (F-actin), formin homology-1 (FH1), formin homology-2 (FH2), formin homology 2 domain-containing (FHOD), myocardin-related transcription factor (MRTF), serum response factor (SRF), ubiquitin proteasome system (UPS).

## Abstract

Previous work with cultured cells has shown transcription of muscle genes by serum response factor (SRF) can be stimulated by actin polymerization driven by proteins of the formin family. However, it is not clear if endogenous formins similarly promote SRF-dependent transcription during muscle development *in vivo*. We tested whether formin activity promotes SRF-dependent transcription in striated muscle in the simple animal model, *Caenorhabditis elegans*. Our lab has shown FHOD-1 is the only formin that directly promotes sarcomere formation in the worm’s striated muscle. We show here FHOD-1 and SRF homolog UNC-120 both support muscle growth and also muscle myosin II heavy chain expression. However, while a hypomorphic *unc-120* allele blunts transcription of a set of striated muscle genes, these genes are upregulated or unchanged by absence of FHOD-1. Instead, pharmacological inhibition of the proteasome restores myosin protein levels in worms lacking FHOD-1, suggesting elevated proteolysis accounts for their myosin deficit. Interestingly, proteasome inhibition does not restore normal muscle growth to *fhod-1(Δ)* mutants, suggesting formin contributes to muscle growth by some alternative mechanism. Overall, we find SRF does not depend on formin to promote muscle gene transcription in a simple *in vivo* system.
