## Supplementary Table 2 for "FHOD formin and SRF promote striated muscle development through separate pathways in *C. elegans*"

### Sheet: Venn Diagram Genes
Supplementary Table 2. Identities of differentially expressed genes shown in Figure 3 A.
		Red > 1.1 fold expressed	Blue < -1.1 fold expressed
Genes differentially expressed by Venn diagram sector (Fig. 3 A)	Expressed in striated muscle?	Fold change (fhod-1(Δ) vs. wt)	Fold change (unc-120(hypo) vs. wt)	Fold change (fhod-1(Δ) vs. unc-120(hypo))
fhod-1(Δ) vs wt ONLY (182 genes)
abf-6		1.63954	1.44123	1.1376
asah-1		2.80894	1.4172	1.98203
asah-2		2.28762	1.321	1.73173
B0205.13		-2.27675	-1.27481	-1.78595
B0361.9		-1.9455	-1.23911	-1.57009
B0432.14		1.80609	1.42796	1.26481
B0546.4		1.61657	1.25624	1.28683
best-1		1.52054	1.04974	1.44849
C03G6.17		1.9984	1.19832	1.66768
C07H4.1		-1.70979	-1.41071	-1.212
C11D2.4		-1.55282	-1.12208	-1.38387
C14A11.2		1.98745	1.15472	1.72115
C14C6.5		5.76264	2.78337	2.07038
C14E2.12		-2.55179	-1.40214	-1.81992
C15A11.7		1.83351	1.2224	1.49993
C16D9.4		-1.82449	-1.46143	-1.24843
C17H12.8		-1.75607	-1.69278	-1.03739
C30G12.2		-1.99101	-1.82993	-1.08802
C33B4.4		2.03574	1.25153	1.6266
C37C3.10		-2.91935	-1.814	-1.60934
C44B11.4		2.20656	1.39384	1.58308
C47D2.1		2.21618	1.37549	1.6112
C51E3.10		-2.12781	-1.34994	-1.57623
C54D10.3		1.74762	1.37161	1.27414
cept-1		-1.53607	-1.20134	-1.27864
cey-3		-1.67637	-1.19645	-1.40113
cki-1		1.73176	1.17669	1.47172
clc-1		-2.01846	-1.4707	-1.37245
clec-10		1.94109	1.12896	1.71936
clec-17		2.4963	1.57332	1.58664
clec-187		-1.80612	-1.64654	-1.09692
clec-72		1.83662	1.17911	1.55764
crf-1		1.81665	1.30917	1.38764
cup-16		1.73311	1.51123	1.14682
cyp-34A9		1.74837	1.36149	1.28416
D2096.6		2.16856	1.06613	2.03404
dct-1		1.80119	1.31187	1.37299
dgat-2		-1.68432	-1.33874	-1.25815
dma-1		2.50622	1.49844	1.67256
droe-4		2.08266	1.54337	1.34943
E01G6.2	Yes	1.54421	1.20278	1.28386
EGAP4.1	Yes	2.45793	1.22561	2.00548
eva-1		1.61746	1.13019	1.43113
F01D5.1		1.84576	1.68496	1.09543
F09E5.16		1.75891	1.30771	1.34503
F09F7.7		1.53634	1.08837	1.4116
F13A7.11		-2.4266	-1.49113	-1.62736
F13H8.1		1.85339	1.2419	1.49238
F17C11.2		1.54271	1.24348	1.24065
F20A1.10		1.60008	1.09434	1.46215
F22E5.1		-1.89343	-1.57114	-1.20513
F22H10.2		-3.97558	-2.2278	-1.78454
F23A7.4		-2.61369	-1.11935	-2.33501
F23D12.3		2.04003	1.66487	1.22534
F26H9.5		-1.64559	-1.1124	-1.47932
F28A12.3		1.52919	-1.02668	1.56998
F31D4.8		-1.54801	-1.34377	-1.15199
F35E12.9		-1.78509	-1.62105	-1.10119
F36G3.2		-1.59794	-1.36477	-1.17086
F38B2.2		1.96258	1.34133	1.46316
F39E9.10		2.23388	1.51586	1.47367
F44E7.2		1.57838	1.2575	1.25517
F44G3.10		-2.79323	-1.59975	-1.74604
F52B11.2		-1.61872	-1.22106	-1.32566
F52E1.14		1.5146	1.14256	1.32562
F54E2.1		-1.59413	-1.48716	-1.07193
F58B4.3		1.80112	1.414	1.27378
F58G6.9		-1.5885	-1.16859	-1.35934
F59B1.2		-1.50738	-1.38938	-1.08493
faah-2		-1.94033	-1.3964	-1.38952
fat-5		-2.24214	-1.72008	-1.30351
fat-6		-1.50508	-1.11532	-1.34946
fbxa-24		2.01242	1.35881	1.48101
flp-11		1.80482	1.49362	1.20835
flp-15		1.66278	1.11846	1.48667
flp-16		1.59524	1.10289	1.44642
flp-18		1.64335	1.36274	1.20591
flp-21		1.86791	1.17715	1.5868
flp-3		2.06727	1.51858	1.36132
flp-33		2.12837	1.79333	1.18683
flp-5		1.61341	1.24405	1.2969
flp-6		1.62434	1.25039	1.29907
gpx-3		2.69967	1.31152	2.05844
gsto-1		-1.73967	-1.1859	-1.46696
H36L18.2		-2.63942	-1.394	-1.89342
his-72		1.59191	1.34187	1.18633
hrg-4		-2.10451	-1.24689	-1.68781
ins-1		1.77452	1.229	1.44386
ins-17		1.57319	1.31179	1.19928
ins-35		1.79439	1.5814	1.13469
ins-5		1.95585	1.57888	1.23876
inx-3		2.30039	1.3128	1.75228
K01A12.4		1.63392	1.00995	1.61782
K01A2.10		1.67522	1.23949	1.35154
K02E7.6		2.82633	1.93598	1.45989
K02F2.5		1.63292	1.24087	1.31594
K08D12.4		1.82266	1.37796	1.32273
K08D8.5		-2.65428	-2.21773	-1.19685
K09F6.13		1.99211	1.28396	1.55154
kreg-1		-6.2818	-2.14695	-2.92592
lec-10		-1.67914	-1.42004	-1.18246
lec-11		-1.88912	-1.34122	-1.4085
lgg-2		1.78125	1.2163	1.46448
lin-28		1.58226	1.08485	1.45851
linc-11		1.83721	1.4954	1.22858
lntl-1	Yes	1.58807	1.20514	1.31774
mff-2		-1.57546	-1.16416	-1.3533
ndfl-4		2.96743	1.22741	2.41763
nhr-55		-2.23082	-1.37862	-1.61816
nlp-11		1.8302	1.38375	1.32264
nlp-13		1.64825	1.30738	1.26073
nlp-14		1.69378	1.25525	1.34936
nlp-18		2.11879	1.40311	1.51006
nlp-3		1.69446	1.49786	1.13125
nlp-35		1.5046	1.19874	1.25516
nlp-38		1.62527	1.41892	1.14542
nlp-53		1.63931	1.29477	1.26611
nlp-55		1.65671	1.1845	1.39867
nlp-6		1.54149	1.21017	1.27378
nlp-8		1.75014	1.27787	1.36958
nlp-9		1.63106	1.51329	1.07782
pdf-1		1.64357	1.27605	1.28802
pgal-1		1.51115	1.22292	1.23569
poml-3		1.81752	1.41598	1.28358
pqn-60		1.85823	1.75665	1.05783
pud-1.1		3.015	1.71058	1.76256
pud-1.2		2.82599	1.64932	1.71343
pud-2.1		3.44566	2.00507	1.71847
pud-2.2		3.30143	1.82571	1.8083
R02D5.3		-1.66424	-1.58834	-1.04779
R05H10.1		1.72238	1.28945	1.33575
R09E10.13		-2.54461	-1.3495	-1.8856
R09H10.7		-2.41779	-1.67616	-1.44246
R102.2		1.65674	1.28691	1.28738
R13D7.2		1.6145	1.30574	1.23646
sbt-1		1.55757	1.18606	1.31323
scl-2		2.73933	1.57383	1.74055
scl-5		2.99945	1.30471	2.29894
skr-21		1.50759	1.07632	1.4007
snet-1		1.74183	1.21787	1.43022
sodh-1		3.25231	1.93046	1.68473
spp-18		2.01274	1.28229	1.56965
spp-5		1.73688	1.05952	1.63931
srp-7		-1.57198	-1.30813	-1.2017
srr-6		-2.86795	-2.15341	-1.33182
T01B7.8		2.34407	1.09892	2.13306
T02B11.3		1.51395	1.2394	1.22153
T02E9.5		1.52946	1.23831	1.23512
T04C12.3		1.66983	1.29269	1.29175
T16G1.7		1.65874	1.21918	1.36054
T21C12.3		1.75483	1.22991	1.4268
T24C4.4		-2.35631	-1.71932	-1.37049
T28A11.16	Yes	1.89742	1.6545	1.14683
tag-234		-1.81258	-1.32808	-1.36482
tmem-135		-1.61385	-1.14831	-1.40541
tsp-2		-2.539	-1.54914	-1.63897
ttr-23		2.00531	1.3353	1.50177
ttr-28		2.02674	1.76568	1.14785
tts-1		2.35185	1.28781	1.82623
ugt-16		-1.85009	-1.196	-1.54689
ugt-19		-2.007	-1.24134	-1.6168
ugt-62		-1.86812	-1.16678	-1.60109
W01A11.7		2.48697	1.35436	1.83628
W08A12.2	Yes	1.81904	1.47775	1.23095
wdr-12	Yes	-1.59008	-1.06991	-1.48618
Y105C5A.14	Yes	1.55994	1.15708	1.34817
Y110A2AL.4		2.09362	1.21993	1.71619
Y113G7A.15		1.63643	1.21801	1.34352
Y37H2A.14		-2.10544	-1.74324	-1.20777
Y40B10B.1	Yes	2.18112	1.67356	1.30328
Y43C5A.3		1.83034	1.09046	1.67851
Y43C5A.7		1.86871	1.31569	1.42032
Y46G5A.36		-1.69744	-1.0295	-1.6488
Y54G2A.32		2.05798	1.56052	1.31878
Y57G11C.1135		2.31459	1.38029	1.67689
Y7A9D.1		2.41632	1.80998	1.335
ZC250.4		-1.60061	-1.60878	1.00511
zig-5		1.70117	1.31528	1.29339
zip-10		-2.77193	-2.04152	-1.35777
ZK1320.2		1.63356	1.11185	1.46923
ZK622.4		1.83131	1.06932	1.71259
ZK662.2		2.39996	1.37702	1.74287
Number of striated muscle genes this sector:	8
fhod-1(Δ) vs wt AND unc-120(hypo) vs wt (25 genes)	Expressed in striated muscle?	Fold change (fhod-1(Δ) vs. wt)	Fold change (unc-120(hypo) vs. wt)	Fold change (fhod-1(Δ) vs. unc-120(hypo))
arf-1.1		-2.618	-2.30232	-1.13711
C13B7.6		-2.83529	-3.22768	1.1384
C34H4.2		-1.53291	-1.77305	1.15666
clec-209		-9.44987	-12.8701	1.36193
col-133		-3.87218	-4.15109	1.07203
cpr-3		-1.52947	-1.64719	1.07697
F10C2.3		-2.112	-1.73004	-1.22078
F14D7.10		5.7209	2.77735	2.05984
F35E12.10		-1.5034	-1.6646	1.10722
F45D11.14		5.58431	5.65053	-1.01186
F45D11.15		5.55908	5.54825	1.00195
F45D11.16		5.6507	5.6622	-1.00203
F53C11.1		-2.01444	-1.65523	-1.21702
F55G11.4		1.92799	1.59053	1.21217
F56A4.2		-10.1055	-12.9008	1.27662
F56A4.3		-5.79093	-6.5169	1.12536
fat-7		-2.51685	-2.2688	-1.10933
flp-19		1.68548	1.68938	-1.00232
flp-2		1.82361	2.41705	-1.32542
H20E11.1		-2.69984	-1.92951	-1.39923
K10D11.5		-2.41589	-1.82379	-1.32466
lys-3		-2.04236	-2.54932	1.24822
Y41C4A.32		-3.42481	-3.36019	-1.01923
Y45G12C.16		-2.82391	-3.30592	1.17069
ZK6.11		-1.88085	-2.01061	1.06899
Number of striated muscle genes this sector:	0
fhod-1(Δ) vs wt AND unc-120(hypo) vs wt AND fhod-1(Δ) vs unc-120(hypo) (7 genes)	Expressed in striated muscle?	Fold change (fhod-1(Δ) vs. wt)	Fold change (unc-120(hypo) vs. wt)	Fold change (fhod-1(Δ) vs. unc-120(hypo))
C25E10.10	Yes	1.54046	-3.43232	5.28733
C34C12.9	Yes	-4.83241	-1.81064	-2.66889
C36C5.12		-3.33505	-8.88663	2.66462
C36C5.5	Yes	-2.04487	-20.7742	10.1592
K08D8.4		-4.93042	-2.49773	-1.97396
lipl-1		4.46037	2.11947	2.10448
oac-31		-5.98773	-2.89363	-2.06928
Number of striated muscle genes this sector:	3
fhod-1(Δ) vs wt AND fhod-1(Δ) vs unc-120(hypo) (52 genes)	Expressed in striated muscle?	Fold change (fhod-1(Δ) vs. wt)	Fold change (unc-120(hypo) vs. wt)	Fold change (fhod-1(Δ) vs. unc-120(hypo))
C08E3.1		3.09926	-2.23633	6.93096
C08E3.13		3.13076	-1.9364	6.06243
C24B9.3		1.86851	1.01206	1.84625
C44C1.6		1.99367	1.14365	1.74325
C50F7.5	Yes	4.85635	1.90265	2.55241
cav-1		2.7131	1.31643	2.06094
cex-1	Yes	1.9393	-1.26661	2.45634
clec-60		9.17799	-1.11545	10.2376
col-176		1.99881	-1.73907	3.47607
ctl-1		1.55655	-1.06909	1.6641
ctl-3		1.66087	-1.0129	1.6823
dod-3		3.87789	1.40926	2.75172
E02C12.8		-1.87463	-1.04326	-1.79689
F08G2.5		-3.18395	-1.57685	-2.01919
F13E9.15		2.16293	1.02571	2.10872
F14D7.7		5.44671	2.20436	2.47088
F18G5.6		1.69873	-1.05913	1.79918
F42A10.6		2.62279	1.12551	2.3303
fbxa-18		-4.47907	-1.38433	-3.23556
flp-4		1.69756	1.11687	1.51992
fmo-4		-1.76712	1.11488	-1.97013
glb-11	Yes	1.70097	-1.03507	1.76063
gst-22		-3.24833	-1.52651	-2.12794
hacd-1		-1.76535	1.05441	-1.8614
hrg-3		-5.79133	-1.71778	-3.3714
lipl-5		1.50271	-1.24523	1.87122
lys-2		-1.63025	1.04703	-1.70692
lys-7		5.46237	2.14949	2.54123
MTCE.33		13.8275	-1.23896	17.1317
MTCE.7		2.67695	-1.3658	3.65617
nduo-2		1.98333	-1.00071	1.98474
nduo-3		2.58236	-1.0052	2.59579
nlp-51		2.3076	1.32566	1.74072
nuc-1		1.79208	-1.00097	1.79382
odr-10		2.20303	1.12983	1.94988
par-3		2.38512	-1.09358	2.60832
R08E5.3		-2.62213	1.80449	-4.7316
sdz-24		2.38021	1.00448	2.36959
spp-14		2.07812	1.13842	1.82544
T26H5.9		2.38258	-1.01987	2.42993
tbb-6	Yes	1.73369	-1.06648	1.84895
ugt-44		-4.43029	-1.17556	-3.76866
unc-119		3.55788	1.13966	3.12186
W04A8.4	Yes	1.70552	-1.03231	1.76064
Y105C5A.12		2.55156	-1.13538	2.89699
Y105C5A.13		2.57069	-1.11407	2.86393
Y48E1B.8		-2.57783	-1.02888	-2.50547
Y53H1B.2	Yes	1.86365	-1.19223	2.2219
Y73F4A.3		2.86379	1.13619	2.52053
Y75B8A.28		-11.2996	-2.33931	-4.83033
Y94H6A.10		-2.37609	-1.33645	-1.77792
ZK218.1		8.77893	-1.4647	12.8585
Number of striated muscle genes this sector:	6
unc-120(hypo) vs wt ONLY (19 genes)	Expressed in striated muscle?	Fold change (fhod-1(Δ) vs. wt)	Fold change (unc-120(hypo) vs. wt)	Fold change (fhod-1(Δ) vs. unc-120(hypo))
asns-2		1.35953	1.85928	-1.36759
C01G10.17		1.56444	2.7358	-1.74873
C18H7.11		-1.25116	-1.73263	1.38482
cls-3		1.48064	1.96757	-1.32887
dct-17		-1.19473	-1.72614	1.44479
F07C3.2		1.21683	1.95223	-1.60435
F08G5.3	Yes	1.54095	2.40025	-1.55765
F10C1.8		1.08615	1.5553	-1.43193
F35F10.6	Yes	1.20487	1.73285	-1.4382
far-2		-2.14795	-2.40544	1.11988
fip-1		-2.12355	-3.32748	1.56694
hpo-6		-1.39024	-2.03526	1.46397
K08D8.6		-1.34469	-1.54158	1.14642
madd-4		1.41166	2.01397	-1.42667
T28D9.3		-1.11298	-1.60452	1.44164
ttr-47		-1.14855	-1.89935	1.6537
unc-120	Yes	1.39703	2.48912	-1.78173
unc-129	Yes	1.3194	1.66022	-1.25831
ZK512.7		-1.22222	-2.23347	1.82739
Number of striated muscle genes this sector:	4
unc-120(hypo) vs wt AND unc-120(hypo) vs fhod-1(Δ) (22 genes)	Expressed in striated muscle?	Fold change (fhod-1(Δ) vs. wt)	Fold change (unc-120(hypo) vs. wt)	Fold change (fhod-1(Δ) vs. unc-120(hypo))
acc-4		1.51176	2.96809	-1.96333
acs-2		1.18455	-3.64797	4.32119
B0379.1	Yes	1.12545	-1.93882	2.18205
btb-14	Yes	-1.01727	-1.81006	1.77933
C04E12.2		1.34791	-1.62414	2.18919
C17B7.12		1.32996	6.48812	-4.87845
C17B7.15		1.33614	3.2538	-2.43523
cor-1	Yes	1.13281	-2.18251	2.47238
cyp-14A5		-1.08388	1.81254	-1.96458
cysl-3		-1.21203	1.88172	-2.28071
F35F10.5	Yes	1.14287	7.58535	-6.63709
F40F9.10		1.31127	-1.99044	2.60999
F41C3.5	Yes	-1.1327	-1.88022	1.65995
idhg-2	Yes	1.02792	-2.97433	3.05737
R08F11.1		1.04463	2.32013	-2.22101
T05C12.15		1.32715	-3.78267	5.02018
T20D4.10	Yes	1.22673	4.13005	-3.36671
T20D4.12		1.0036	4.47562	-4.45957
T28A11.6	Yes	1.0496	-2.44235	2.5635
ttr-5		1.32467	-2.49444	3.30431
Y49G5A.1		1.50689	-26.252	39.5587
Y73B6A.3		1.26463	-2.77598	3.51058
Number of striated muscle genes this sector:	8
fhod-1(Δ) vs unc-120(hypo) ONLY (32 genes)	Expressed in striated muscle?	Fold change (fhod-1(Δ) vs. wt)	Fold change (unc-120(hypo) vs. wt)	Fold change (fhod-1(Δ) vs. unc-120(hypo))
acp-6		1.48717	-1.09836	1.63344
C29F5.1	Yes	1.29693	-1.36754	1.7736
C50B6.7		1.66767	-2.12764	3.54819
C51E3.9	Yes	1.17481	-1.37606	1.61661
clec-264	Yes	1.60505	-1.39162	2.23361
clec-5		1.49726	-1.55491	2.32811
clec-50		1.4256	-1.21377	1.73035
clec-80		1.32845	-1.3513	1.79514
clec-86		1.34789	-1.45789	1.96507
col-159		1.34743	-1.43605	1.93498
col-160		1.4353	-1.21769	1.74775
cpn-3	Yes	1.35119	-1.27022	1.71631
dhs-25		-1.49013	1.08509	-1.61694
F22F7.8		-1.6247	1.22931	-1.99727
F36F2.2	Yes	1.33619	-1.25423	1.67589
F37H8.5	Yes	1.02568	-1.65134	1.69375
F41G4.8	Yes	1.53166	-1.49716	2.29314
far-6	Yes	1.28513	-1.53849	1.97717
fbl-1	Yes	1.09854	-1.66114	1.82482
gst-3		1.31918	-1.48273	1.95599
H02F09.3		1.42348	-2.09112	2.97666
hil-7		1.76369	-1.34735	2.3763
M02D8.6	Yes	1.49006	-1.12293	1.67323
M04C3.1		1.59205	-1.4919	2.37517
nrf-5	Yes	1.20161	-1.27064	1.5268
pqn-24		1.18764	-1.31347	1.55993
R13H4.2		1.40706	-1.50686	2.12025
T04A6.1		1.33898	-1.40786	1.8851
tag-18	Yes	1.16981	-1.58485	1.85397
W08E12.6		2.21653	-1.3972	3.09694
Y71H2B.4	Yes	1.16864	-1.44218	1.68538
ZK218.5		3.31706	-12.5507	41.6313
Number of striated muscle genes this sector:	13
